# Integrative Structural Modeling of Intrinsically Disordered Regions in a Human HDAC2 Chromatin Remodeling Complex

**DOI:** 10.1101/2025.08.08.669391

**Authors:** Jules Nde, Cassandra G. Kempf, Rosalyn C. Zimmermann, Joseph Cesare, Ying Zhang, Jerry L. Workman, Laurence Florens, Michael P. Washburn

## Abstract

Intrinsically disordered regions (IDRs) and intrinsically disordered proteins (IDPs) play pivotal roles in cellular signaling, molecular recognition, and the regulation of various biological processes. These flexible and conformationally dynamic protein segments are difficult to study using structural analysis methods and computational approaches including AlphaFold. Therefore a critical challenge arises when attempting to understand the structural basis of protein-protein interactions involving IDRs. Here we demonstrate that the poorly characterized C16orf87 protein, which we rename as MHAP1, forms a stable complex with HDAC2 and MIER1. These three proteins all contain IDRs whose structure is unknown. We implemented an integrative approach combining experimental crosslinking data with computational modeling techniques (I-TASSER, HADDOCK, AlphaFold) to probe the IDR-driven assembly of the HDAC1:MIER2:MHAP1 complex and build an integrative structural model of this complex. The C-terminal domain of HDAC2, a poorly characterized IDR, promotes interactions between the ELM2 domain of MIER1 as well as the N- and C-termini of MHAP1. These results contrast with most current literature, including the results from AlphaFold alone that are missing structural information on HDAC C-domain. The approach herein can be generalized to study other complexes, emphasizing the need for integrative approaches in determining the 3D structures of IDR/IDP-driven complexes.
