## Supplemental Table 2 for "Integrative Structural Modeling of Intrinsically Disordered Regions in a Human HDAC2 Chromatin Remodeling Complex"

### Sheet: TbS2A_AP-FRET
Table S2A | AP-FRET: experimental workflow, raw measurements, image J processing, and calculation of FRET efficiency
Description of the fluorescence resonance energy transfer (FRET) method referred to as acceptor photobleaching FRET (AP-FRET). When 488 nm laser light (blue arrow) excites the green donor fluorophore, some of its fluorescence energy is emitted as green light, while a portion is transferred to the acceptor, emitted as red light. Once the acceptor is bleached with a 561 nm laser, it can no longer a…
Data Acquisition Data was acquired on an Ultraview VoX spinning disc microscope (Perkin Elmer) recorded with an ORCA-R2 camera (Hamamatsu) and a 40x (1.3 NA) plan-apochromat objective with Volocity software v.6.4.0. SNAP-Cell® 505-Star (green channel) was excited with the 488 nm laser and emission collected with a 500–550 nm filter. HaloTag® TMR (red channel) was excited with the 561 nm laser and…
FRET results are from 10 individual cells where FRET efficiency is quantified by measuring fluorescence intensity (I) changes in the donor fluorophore after photobleaching of the acceptor calculated by :
Mean and SEM measurements are plotted in Fig. 1C.
plate		HDAC2-MHAP1											HDAC1-MHAP1
image #		1	5	7	8	9	11	11	13	22	23		4	7	11	12	13	15	21	21	23	25
donor	1	19642.5	11710.1	24308.9	14236.3	19118.1	29459.6	22567.2	28990.1	23718.8	21054.7		23851.6	12563.5	16448.3	12832.6	9647.65	9707.37	11179.8	11179.8	22473.1	11083
SNAP-MHAP1	2	19560.5	11823.8	24403.2	14256.2	19047.7	29485.3	22349.3	29127.8	24050	20876.6		23800.4	12725.4	16524.8	12651.2	9591.88	9557.8	11127.2	11127.2	22447.2	11041.9
	3	19485.5	11788.2	24207.4	14221.7	19350.2	29102.7	22312	29126.9	23970.7	20899.1		23716.6	12824.6	16428.6	12803.9	9625.6	9708.24	11141.8	11141.8	22276.6	11012
	4	19516.1	11698.1	24432.1	14222.3	19273.2	29276	22144.5	29225.7	24117.2	21080.1		23809.7	12727.1	16362.2	12734.1	9488.84	9779.25	11058.4	11058.4	22301.9	11077.3
	5	19671.6	11780.7	24559.6	14222	18925.5	28983.4	22311.7	29080	24081.8	21016.6		23782.6	12802.5	16494.3	12852.7	9547.65	9618.69	11212.8	11212.8	22422.8	11100.3
	6	22031.5	12460.9	25352.1	15126.2	20558	31250.3	23929.2	30228.7	25442.3	22132.4		26685.8	13352.4	17134.8	13419.1	10270	11205.2	11752.9	11752.9	23603.6	13711.5
	7	22115.4	12318	25303.5	15009.8	20312.5	30827.6	23915.2	30282.7	25626.6	22298.1		26813.6	13590.4	17350.1	13508.2	10388.4	11165.3	11670.6	11670.6	23511.5	13646.4
	8	21957.1	12423.1	25298.4	15078.3	20569.5	30983.9	23918	30332.5	25379.8	22327.6		26740.8	13478.7	17449	13395.4	10406.1	11149.1	11572.6	11572.6	23749.2	13857.3
	9	21927.8	12408.6	25478.9	15089.6	20458.2	30812.2	23980.3	30222.7	25427.4	22161		26469.9	13476.8	17312.4	13416.4	10426.5	11021.8	11721.6	11721.6	23623	13843.5
	10	21944.8	12335.9	25398.8	15070	20604.4	30671.2	24010	30264.4	25361.4	22256.8		26663.2	13473.7	17374.9	13401.7	10297.7	11087.8	11609.2	11609.2	23894.4	13742.6
AVG before (rows 1-5)		19575.2	11760.2	24382.3	14231.7	19143	29261.4	22336.9	29110.1	23987.7	20985.4		23792.2	12728.6	16451.6	12774.9	9580.32	9674.27	11144	11144	22384.3	11062.9
AVG after (rows 6-10)		21995.3	12389.3	25366.3	15074.8	20500.5	30909	23950.5	30266.2	25447.5	22235.2		26674.7	13474.4	17324.2	13428.1	10357.7	11125.8	11665.4	11665.4	23676.3	13760.3
FRET Efficiency		0.110029	0.0507823	0.038794	0.0559258	0.0662204	0.0533063	0.0673738	0.0381977	0.0573656	0.0562062		0.108062	0.0553488	0.0503688	0.0486473	0.0750571	0.130467	0.0446924	0.0446924	0.054569	0.196026
acceptor	1	19642.5	11710.1	24308.9	14236.3	19118.1	22567.2	29459.6	28990.1	23718.8	21054.7		23851.6	12563.5	16448.3	12832.6	9647.65	11264.8	11179.8	10282.3	22473.1	11083
HDAC1/2-Halo	2	19560.5	11823.8	24403.2	14256.2	19047.7	22349.3	29485.3	29127.8	24050	20876.6		23800.4	12725.4	16524.8	12651.2	9591.88	11256	11127.2	10235.9	22447.2	11041.9
	3	19485.5	11788.2	24207.4	14221.7	19350.2	22312	29102.7	29126.9	23970.7	20899.1		23716.6	12824.6	16428.6	12803.9	9625.6	11292.8	11141.8	10212.4	22276.6	11012
	4	19516.1	11698.1	24432.1	14222.3	19273.2	22144.5	29276	29225.7	24117.2	21080.1		23809.7	12727.1	16362.2	12734.1	9488.84	11445.7	11058.4	10272.2	22301.9	11077.3
	5	19671.6	11780.7	24559.6	14222	18925.5	22311.7	28983.4	29080	24081.8	21016.6		23782.6	12802.5	16494.3	12852.7	9547.65	11320.3	11212.8	10272.3	22422.8	11100.3
	6	22031.5	12460.9	25352.1	15126.2	20558	23929.2	31250.3	30228.7	25442.3	22132.4		26685.8	13352.4	17134.8	13419.1	10270	12437.8	11752.9	10430.2	23603.6	13711.5
	7	22115.4	12318	25303.5	15009.8	20312.5	23915.2	30827.6	30282.7	25626.6	22298.1		26813.6	13590.4	17350.1	13508.2	10388.4	12500.1	11670.6	10608.7	23511.5	13646.4
	8	21957.1	12423.1	25298.4	15078.3	20569.5	23918	30983.9	30332.5	25379.8	22327.6		26740.8	13478.7	17449	13395.4	10406.1	12598.6	11572.6	10588.8	23749.2	13857.3
	9	21927.8	12408.6	25478.9	15089.6	20458.2	23980.3	30812.2	30222.7	25427.4	22161		26469.9	13476.8	17312.4	13416.4	10426.5	12485.5	11721.6	10619	23623	13843.5
	10	21944.8	12335.9	25398.8	15070	20604.4	24010	30671.2	30264.4	25361.4	22256.8		26663.2	13473.7	17374.9	13401.7	10297.7	12489.7	11609.2	10786.8	23894.4	13742.6
AVG Acceptor Intensity		19575.2	11760.2	24382.3	14231.7	19143	22336.9	29261.4	29110.1	23987.7	20985.4		23792.2	12728.6	16451.6	12774.9	9580.32	11315.9	11144	10255	22384.3	11062.9

### Sheet: TbS2B_Deacetylase-Assay
Table S2B | Deacetylase Assay: experimental workflow, acquisition settings, raw measurements, and calculation of enzymatic activities
Deacetylase Activity Workflow: 1. The substrate used to test HDAC activity, Boc-Lys(Ac)-AMC, contains an acetylated lysine moiety that can be deacetylated by class I HDACs. 2. Deacetylated substrate is recognized by trypsin. 3. Trypsin digestion releases fluorescent 7-Amino-4-methylcouramin which emits light detectable at 460 nm.
Deacetylase activity assays were performed using equal volumes of eluates from the Halo-only, HDAC2-Halo, and Halo-C16orf87 affinity purifications. Deacetylase activity was measured by a colorimetric reaction, and relative fluorescence unit (RFU) values were normalized to total protein content in each sample as measured by BCA protein assay.
Acquisition Settings						Raw Data
Application: Tecan i-control			Tecan i-control , 1.12.4.0			Sample Replicate	TBS	Halo	HDAC2-Halo	Halo-MHAP1	Treatment
Device: infinite 200Pro			Serial number: 1703010509			1	1275	1217	1278	1258	SAHA
Firmware: V_3.40_01/15_Infinite (Dec 23 2014/12.45.11)						2	1168	1216	1303	1294	SAHA
Date:	2020-07-15		System	SE1666PQKB2		3	1357	1219	1343	1239	SAHA
Time:	11:14:59		User	SGC\c2004		mean	1266.7	1217.3	1308	1263.7
Plate	Greiner 384 Flat Bottom Black Polystyrene					SEM	54.7	0.9	18.9	16.1
Mode	Fluorescence Bottom Reading					1	1370	1264	6027	5109	DMSO
Emission		355	nm			2	1443	1278	7445	5378	DMSO
Excitation		460	nm			3	1319	1311	5005	7393	DMSO
Emission Bandwidth		9	nm			mean	1377.3	1284.3	6159	5960
Gain		20	nm			SEM	36	13.9	707.5	720.7
Number of Flashes		86	Optimal (100%)
Integration Time		25					Total Protein by BCA Protein Assay
Lag Time		20	µs					Halo	HDAC2-Halo	Halo-MHAP1
Settle Time		0	µs				562 nm	0.134	0.172	0.153
Part of Plate		0	ms				(ug/ml)	36.031	89.304	62.667
Start Time: '7/15/2020 11:15:52 AM							ratio	1	2.47853	1.73925
Temperature: 23.9 °C
						Normalized to total protein content
						(Mean and SEM are plotted in Fig. 1D)
						Sample Replicate	TBS	Halo	HDAC2-Halo	Halo-MHAP1	Treatment
						1	1275	1217	3167.56	2187.98	SAHA
						2	1168	1216	3229.53	2250.59	SAHA
						3	1357	1219	3328.67	2154.93	SAHA
						mean	1266.67	1217.33	3241.92	2197.84
						SEM	54.7185	0.881917	46.9179	28.0506
						1	1370	1264	14938.1	8885.84	DMSO
						2	1443	1278	18452.7	9353.7	DMSO
						3	1319	1311	12405.1	12858.3	DMSO
						mean	1377.33	1284.33	15265.3	10365.9
						SEM	35.983	13.9324	1753.44	1253.47

### Sheet: TbS2C_Quant-WB
Table S2C | Quantitative Western Blotting: measured intensity signals for each band and calculation of relative enrichement
HEK293T cell lysates expressing SNAP-FLAG tagged C16orf87 with or without 7 Halo-tagged baits (MIER1b, MIER1-2, HDAC1, HDAC2, SIN3A, SUDS3, and SAP30) were used for Halo pulldown analysis. Equal volumes of eluate were analyzed by SDS PAGE and Western blotting. SNAP-FLAG-C16orf87 was detected using anti-FLAG mouse monoclonal primary antibody and IRD 680 LT labeled goat anti-Mouse secondary antibod…
Western blots with anti-FLAG antibody (for C16orf87) in red							Relative amounts of MHAP1 in Halo pulldowns
(original images of WBs shown in Fig. 1E)							(plotted in Fig. 1F)
							Western	Channel	Lane	Signal (a.u)	Area	Enrichment
							Halo-MIER1b Lysate	700	L02	9790	823
							Halo-MIER3-2 Lysate	700	L03	14400	823
							HDAC2-Halo Lysate	700	L04	21100	823
							HDAC1-Halo Lysate	700	L05	22800	823
							Halo-MIER1b AP	700	L02	4670	2068	0.477
							Halo-MIER3-2 AP	700	L03	1990	2068	0.138
							HDAC2-Halo AP	700	L04	113000	2068	5.355
							HDAC1-Halo AP	700	L05	115000	2068	5.044
