## Supplemental Table 4 for "Integrative Structural Modeling of Intrinsically Disordered Regions in a Human HDAC2 Chromatin Remodeling Complex"

### Sheet: Domains_w2ndaryStructures
Table S4 | Comparison of Secondary Structures Across the 3D Models
The occurrence and positions of secondary structures with each subunit were assessed in their monomeric form (AF predictions or X-Ray structure)
as well as in the AF and ISM-repredicted trimeric complexes.
		HDAC2			MIER1				MHAP1
	Domains	https://www.uniprot.org/uniprotkb/Q92769/entry#family_and_domains			https://www.uniprot.org/uniprotkb/Q8N108/entry#family_and_domains				https://www.uniprot.org/uniprotkb/Q6PH81/entry#family_and_domains
	2ndary Structures	https://www.ebi.ac.uk/pdbe/entry/pdb/7zzo/analysis			https://www.uniprot.org/uniprotkb/Q8N108/feature-viewer#structure				https://www.uniprot.org/uniprotkb/Q6PH81/feature-viewer#structure
				Xray or AF (Mononer)									AF (Trimer)									ISM (Trimer)
Protein	Domain	Starts	Ends	2ndary Structure	Starts	Ends	AAs#		Protein	Domain	Starts	Ends	2ndary Structure	Starts	Ends	AAs#		Protein	Domain	Starts	Ends	2ndary Structure	Starts	Ends	AAs#
MIER1	IDR	1	63	N-term tail	1	25	25		MIER1	IDR	1	63	N-term tail	1	25	25		MIER1	IDR	1	63	N-term tail	1	22	22
				short helix	26	29	4						helix	26	33	8						helix	23	46	24
				helix	37	43	7						helix	39	63	25						helix	51	60	10
				helix	52	62	11
				helix	66	72	7						helix	66	72	7
	IDR	75	173	internal loop	75	175	101			IDR	75	173	loop (IDR)	73	175	103			IDR	75	173	helix	84	96	13
																						helix	114	155	42
	ELM2	180	278	long stretch with short mishapen helices	176	209	34			ELM2	180	278	IDR	180	210	31			ELM2	180	278	helix	180	180	1
				helix	221	232	12						sheet	211	214	4						IDR	181	185	5
				short mishapen helix	250	253	4						IDR	215	220	6						helix	186	188	3
				helix	254	261	8						helix	221	235	15						IDR	189	220	32
				helix	267	277	11						IDR	236	236	1						helix	221	239	19
				short helix	280	282	3						helix	237	239	3						IDR	240	244	5
													IDR	240	253	14						helix	245	248	4
													helix	254	262	9						IDR	249	252	4
													IDR	263	2666	4						helix	253	263	11
													helix	267	278	helix						IDR	264	266	3
																						helix	267	272	6
																						IDR	273	275	3
																						helix	276	278	3
	SANT	283	335	helix	290	303	14			SANT	283	335	helix	283	284	2			SANT	283	335	IDR	283	289	7
				helix	309	313	5						IDR	285	289	5						helix	290	300	11
				helix	320	330	11						helix	290	303	14						IDR	301	306	6
				helix	334	343	10						IDR	304	306	3						helix	307	312	6
													helix	307	313	7						IDR	313	319	7
													IDR	314	319	6						helix	320	330	11
													helix	320	330	11						IDR	331	333	3
													IDR	331	333	3						helix	334	335	2
													helix	334	335	2
	IDR	366	512	helix	361	372	12			IDR	366	512	helix	356	370	15			IDR	366	512	short helix	366	374	9
				mishapen helix	375	380	6															helix	391	402	12
																						short helix	416	423	8
																						helix	437	451	15
																						helix	454	478	25
																						helix	492	506	15
				C-term tail	381	512	132						C-term tail	371	512	142						C-term tail	507	512	6
HDAC2	HDAC	9	322						HDAC2	HDAC	9	322						HDAC2	HDAC	9	322
				helix	334	339	6
				helix	356	372	17
	C-Domain (IDR)	389	488	N/A						C-Domain (IDR)	389	488	loop (IDR)	389	488	100			C-Domain (IDR)	389	488	short helix	389	395	7
																						short helix	409	412	4
																						short helix	423	427	5
																						helix	440	450	11
																						short helix	463	468	6
																						short helix	480	486	7
																						C-term tail	487	488	2
MHAP1				N-term turn	8	11	4		MHAP1									MHAP1
				N-term beta sheet	12	35	24
	IDR	43	119	loop	49	109	61			IDR	43	119	loop	48	105	58			IDR	43	119	short helix	43	46	4
				short helix	65	67	3						helix	106	118	13						helix	51	73	23
																						helix	77	101	25
																						helix	106	119	14
				helix	39	48	10
	Coiled-coil	104	132	CC-helix	110	121	12			Coiled-coil	104	132	helix	104	118	15			Coiled-coil	104	132	loop	104	105	2
													IDR	119	129	11						helix	106	127	22
													helix	130	132	3						loop	128	129	2
																						helix	130	132	3
				C-term helix	130	151	22
