## Supplemental Table 5 for "Integrative Structural Modeling of Intrinsically Disordered Regions in a Human HDAC2 Chromatin Remodeling Complex"

### Sheet: TbS5A_Primers
Table S5A | Primers used in this study
SUDS3 SgfI F	5’- CAGGCGATCGCCATGAGGCCGCGGGG - 3’
SUDS3 PmeI R	5’- CAGGTTTAAACTCAAGCAGCTGAGCGCCG - 3’
SAP30 SgfI F	5’- CAGGCGATCGCCATGAACGGCTTCAGCACGGAG - 3’
SAP30 PmeI R	5’- CAGGTTTAAACTCACTCAAGCTGCTTGCCACCCAGGTTTAAACTTATGAATGTTTAATTGAATATTTTCCTTTCTGTAGCTGTGAAATG-3'
MIER3-2 SgfI F	5’- CAGGCGACGCCATGGCGGAGGCTTCT - 3’
MIER3-2 PmeI R	5’- CAGGTTTAAACTCACTCAGAGTGTAGG - 3’
MIER1B SgfI F	5’- GACGCGATCGCCATGGATGGGGCTTCT - 3’
MIER1B PmeI R	5’-CAGGTTTAAACTTAGTCATCTGTGTTTTCAAGT TCTTCAAATTTCCCA - 3’
MHAP1 SgfI F	5’- AGATGCGATCGCCATGTCTGCAACTC - 3’
MHAP1 PmeI R	5’-GATGTTTAAACGAGAATAAGTCTTTGATGGATAATTTTTCTATTTATTTCTGCCAAG - 3’
For cloning HDAC1-Halo in pFC14A (C-term):
HDAC1 SgfI F	5’- AAAAGCGATCGCCATGGCGCAGACG - 3’
HDAC1 PmeI R	5’- AAAAGTTTAAACGGCCAACTTGACCTCC - 3’
For cloning HDAC2-Halo in pFC14A (C-term):
HDAC2 SgfI F	5’- AAAAGCGATCGCCATGGCATATAGC - 3’
HDAC2 PmeI R	5’- AAAAGTTTAAACCGGATTAGAGAGCTGCTCAG - 3’

### Sheet: TbS5B_MS-Analyses
Table S5B | Mass spectrometry analyses used in this study
Used in	MS Run Name	Run Type	Spectral FDR (%)	Protein FDR (%)	Publication first reporting data	Dataset location
Figure 1 Figure S1 Table S1A Table S1B	Halo-C16orf87_1	Halo-C16orf87: transient MudPIT	0.1571	0.7813	this study	ftp://MSV000092927@massive.ucsd.edu
	Halo-C16orf87_2	Halo-C16orf87: transient MudPIT	0.3713	0.5111	this study	ftp://MSV000092927@massive.ucsd.edu
	Halo-C16orf87_3	Halo-C16orf87: transient MudPIT	0.3551	0.7088	this study	ftp://MSV000092927@massive.ucsd.edu
	Halo-C16orf87_4	Halo-C16orf87: transient MudPIT	0.3041	0.4193	this study	ftp://MSV000092927@massive.ucsd.edu
	Halo-MIER1B_1	Halo-MIER1B: transient MudPIT	0.1912	0.5507	this study	ftp://MSV000092927@massive.ucsd.edu
	Halo-MIER1B_2	Halo-MIER1B: transient MudPIT	0.0934	0.2441	this study	ftp://MSV000092927@massive.ucsd.edu
	Halo-MIER1B_3	Halo-MIER1B: transient MudPIT	0.2375	1.4184	this study	ftp://MSV000092927@massive.ucsd.edu
	Halo-MIER1B_4	Halo-MIER1B: transient MudPIT	0.0724	0.25	this study	ftp://MSV000092927@massive.ucsd.edu
	Halo-MIER3-2_1	Halo-MIER3-2: transient MudPIT	0.3686	0.8219	this study	ftp://MSV000092927@massive.ucsd.edu
	Halo-MIER3-2_2	Halo-MIER3-2: transient MudPIT	0	0	this study	ftp://MSV000092927@massive.ucsd.edu
	Halo-MIER3-2_3	Halo-MIER3-2: transient MudPIT	0.1395	0.4608	this study	ftp://MSV000092927@massive.ucsd.edu
	Halo-MIER3-2_4	Halo-MIER3-2: transient MudPIT	0.1071	0.3247	this study	ftp://MSV000092927@massive.ucsd.edu
	HDAC1-Halo_1	HDAC1-Halo: transient MudPIT	0.1179	0.7194	Banks et al. Sci. Rep., 2018	ftp://massive.ucsd.edu/MSV000081356
	HDAC1-Halo_2	HDAC1-Halo: transient MudPIT	0.4359	0.8287	Banks et al. Sci. Rep., 2018	ftp://massive.ucsd.edu/MSV000081356
	HDAC1-Halo_3	HDAC1-Halo: transient MudPIT	0.1892	0.8347	Banks et al. Sci. Rep., 2018	ftp://massive.ucsd.edu/MSV000081356
	HDAC2-Halo_1	HDAC2-Halo: transient MudPIT	0.6248	0.5391	this study	ftp://MSV000092927@massive.ucsd.edu
	HDAC2-Halo_2	HDAC2-Halo: transient MudPIT	0.1267	0.7692	this study	ftp://MSV000092927@massive.ucsd.edu
	HDAC2-Halo_3	HDAC2-Halo: transient MudPIT	0.2689	0.7752	this study	ftp://MSV000092927@massive.ucsd.edu
	Halo-SIN3A_1	Halo-SIN3A: transient MudPIT	0.2288	0.8759	this study	ftp://MSV000092927@massive.ucsd.edu
	Halo-SIN3A_2	Halo-SIN3A: transient MudPIT	0.3801	0.9146	this study	ftp://MSV000092927@massive.ucsd.edu
	Halo-SIN3A_3	Halo-SIN3A: transient MudPIT	0.1005	0.2568	this study	ftp://MSV000092927@massive.ucsd.edu
	Halo-SUDS3_1	Halo-SUDS3: transient MudPIT	0.136	0.8316	Banks et al. Mol. Cell. Proteomics, 2018	ftp://massive.ucsd.edu/MSV000081361
	Halo-SUDS3_2	Halo-SUDS3: transient MudPIT	0	0	Banks et al. Mol. Cell. Proteomics, 2018	ftp://massive.ucsd.edu/MSV000081361
	Halo-SUDS3_3	Halo-SUDS3: transient MudPIT	0.108	0.3644	Banks et al. Mol. Cell. Proteomics, 2018	ftp://massive.ucsd.edu/MSV000081361
	Halo-SAP30_1	Halo-SAP30: transient MudPIT	0.07	0.2475	Banks et al. Mol. Cell. Proteomics, 2018	ftp://massive.ucsd.edu/MSV000081355
	Halo-SAP30_2	Halo-SAP30: transient MudPIT	0.1892	0.5587	Banks et al. Mol. Cell. Proteomics, 2018	ftp://massive.ucsd.edu/MSV000081355
	Halo-SAP30_3	Halo-SAP30: transient MudPIT	0.3022	0.6263	Banks et al. Mol. Cell. Proteomics, 2018	ftp://massive.ucsd.edu/MSV000081355
	Control pcDNA Halo_2	Halo-only Control: transient MudPIT	0.4999	2.1368	Banks et al. Mol. Cell. Proteomics, 2014	http://www.peptideatlas.org/
	Control pcDNA Halo_3	Halo-only Control: transient MudPIT	0	0	Banks et al. Mol. Cell. Proteomics, 2014	http://www.peptideatlas.org/
	Control pcDNA Halo_5	Halo-only Control: transient MudPIT	0.3653	1.8657	Banks et al. Mol. Cell. Proteomics, 2014	http://www.peptideatlas.org/
	Control pcDNA Halo_6	Halo-only Control: transient MudPIT	0.151	4.5455	Banks et al. Mol. Cell. Proteomics, 2014	http://www.peptideatlas.org/
	Control pcDNA Halo_7	Halo-only Control: transient MudPIT	0.1902	3.3708	Banks et al. Mol. Cell. Proteomics, 2014	http://www.peptideatlas.org/
	Control pcDNA Halo_8	Halo-only Control: transient MudPIT	0.5404	1	Banks et al. Mol. Cell. Proteomics, 2014	http://www.peptideatlas.org/
	Control pcDNA Halo_10	Halo-only Control: transient MudPIT	0.4782	1.3889	Banks et al. Mol. Cell. Proteomics, 2014	http://www.peptideatlas.org/
Figure S2B Figure 2 Table S3	Halo-C16orf87_XLMS_1	Halo-C16orf87: transient XLMS	<0.01		this study	ftp://MSV000092927@massive.ucsd.edu
	Halo-C16orf87_XLMS_2	Halo-C16orf87: transient XLMS	<0.01		this study	ftp://MSV000092927@massive.ucsd.edu
	Halo-C16orf87_XLMS_3	Halo-C16orf87: transient XLMS	<0.01		this study	ftp://MSV000092927@massive.ucsd.edu
		Average	0.210204	0.579007
		Standard Deviation	0.145362	0.314551
